# *Dmc1* is a candidate for temperature tolerance during wheat meiosis

**DOI:** 10.1101/759597

**Authors:** Tracie Draeger, Azahara Martin, Abdul Kader Alabdullah, Ali Pendle, María-Dolores Rey, Peter Shaw, Graham Moore

## Abstract

We have assessed the effects of high and low temperatures on meiotic chromosome synapsis and crossover formation in the hexaploid wheat (*Triticum aestivum* L.) variety ‘Chinese Spring’. At low temperatures, asynapsis and chromosome univalence have been observed before in Chinese Spring lines lacking the long arm of chromosome 5D (5DL), which led to the proposal that 5DL carries a gene (*Ltp1*) that stabilises wheat chromosome pairing at low temperatures. In the current study, Chinese Spring wild type and 5DL interstitial deletion mutant plants were exposed to low (13°C) or high (30°C) temperatures in controlled environment rooms during a period from premeiotic interphase to early meiosis I. A 5DL deletion mutant was identified whose meiotic chromosomes exhibit extremely high levels of asynapsis and chromosome univalence at metaphase I after seven days at 13°C. This suggests that the mutant, which we name *ttmei1* (*t*emperature *t*olerance in *mei*osis 1) has a deletion of a gene that, like *Ltp1*, normally stabilises chromosome pairing at low temperatures. Immunolocalisation of the meiotic proteins ASY1 and ZYP1 on *ttmei1* mutants showed that low temperature results in a failure to complete synapsis at pachytene. After 24 hours at 30°C, *ttmei1* mutants exhibited a reduced number of crossovers and increased univalence, but to a lesser extent than at 13°C. KASP genotyping revealed that *ttmei1* has a 4 Mb deletion in 5DL. Of 41 genes within this deletion region, the strongest candidate for the stabilisation of chromosome pairing at low (and possibly high) temperatures is the meiotic recombination gene *Dmc1*.

**Key message:** The meiotic recombination gene *Dmc1* on wheat chromosome 5D has been identified as a candidate for the maintenance of normal chromosome synapsis and crossover at low and possibly high temperatures.
