## Supplemental Table 2 for "*Dmc1* is a candidate for temperature tolerance during wheat meiosis"

### Sheet: Sheet1
a
Proteins	TaDMC1-A1	HvDMC1	TaDMC1-B1	TaDMC1-D1	OsDMC1A	OsDMC1B
TaDMC1-A1	ID	98.8	98.8	99.4	95.9	97.3
HvDMC1	98.8	ID	98.2	98.8	95.3	96.8
TaDMC1-B1	98.8	98.2	ID	98.8	95.3	96.8
TaDMC1-D1	99.4	98.8	98.8	ID	95.9	97.3
OsDMC1A	95.9	95.3	95.3	95.9	ID	98.5
OsDMC1B	97.3	96.8	96.8	97.3	98.5	ID
b
CDs	TaDmc1-A1	TaDmc1-D1	TaDmc1-B1
TaDmc1-A1	ID	98.7	98.6
TaDmc1-D1	98.7	ID	0.98.1
TaDmc1-B1	98.6	98.1	ID
DNA	TaDmc1-A1	TaDmc1-D1	TaDmc1-B1
TaDmc1-A1	ID	89	82.1
TaDmc1-D1	89	ID	85.9
TaDmc1-B1	82.1	85.9	ID
Promotors	TaDmc1-A1	TaDmc1-D1	TaDmc1-B1
TaDmc1-A1	ID	90	63.1
TaDmc1-D1	90	ID	62.2
TaDmc1-B1	63.1	62.2	ID
